# StructGuy: Data leakage free prediction of functional effects of genetic variants

**DOI:** 10.64898/2025.12.01.691563

**Authors:** Alexander Gress, Carène Benasolo, Johanna Becher, Dominique Mias-Lucquin, Roman Joeres, Sebastian Keller, Olga V. Kalinina

**Affiliations:** Helmholtz Institute for Pharmaceutical Research Saarland (HIPS), Helmholtz Centre for Infection Research (HZI), Saarbruecken, Germany; Center for Bioinformatics, Saarland University, Saarbruecken, Germany; Faculty of Medicine, Saarland University, Homburg, Germany

## Abstract

The extent to which variations in protein-coding genes affect protein function has drawn the biological machine learning community’s attention to computationally model variant effect prediction tools. Multiplexed assays of variant effects (MAVE) experiments serve as a rich data source, but cannot deliver enough data for training truly large neural-net models. Therefore, zero-shot methods, for example protein language models, have increasingly gained popularity. For these methods, MAVE results serve primarily for evaluation purposes, as exemplified by the ProteinGym benchmark. In this study, we argue that the rapidly increasing amounts of MAVE data can be used to train efficient supervised methods, presenting our new tool StructGuy, based on gradient boosting trees methodology. In contrast to other supervised methods in the field, StructGuy, thanks to its dedicated training dataset and data leakage-free training process, can predict variant effects for proteins not seen during training. To evaluate this generalization ability, we constructed a dedicated benchmark and compared StructGuy with zero-shot methods from the ProteinGym leaderboard achieving a competitive performance. Further, we demonstrate that thanks to its architecture and careful feature engineering, we are able to provide fully interpretable predictions and direct explanations of the influence of mutations on protein three-dimensional structure, which favourably differs StructGuy from zero-shot tools.
