## Supplementary Table 1 for "StructGuy: Data leakage free prediction of functional effects of genetic variants"

Feature Name	Optimized value	Description
corr_thresh	0.879500351435292	Threshold for selecting highly correlated features
feat_impact_thresh	0.000284688768272	Threshold for selecting features based on their impact on the test split.
tree_depth	20	Maximal tree depth of first model.
min_sample_split	178	Minimal number of samples to split a node in the first model.
tree_min_leaf_samples	35	Minimal number of samples in a leaf in the first model.
num_of_trees	590	Number of boosting rounds of the first model.
learning_rate	0.475557264391446	Learning rate in the first model.
min_child_weight	50.041650856865	Minimal weight for a child node to be split on the first model.
early_stopping	34	Number of early stopping rounds in the first model.
xgb_gamma	4.51045346176445	XGB gamma regularization parameter in the first model.
xgb_alpha	2.0097596230761	XGB alpha regularization parameter in the first model.
xgb_lambda	4.76785089776208	XGB lambda regularization parameter in the first model.
colsample_bytree	0.61500722669917	Feature subsample rate by tree in the first model.
colsample_bylevel	0.116024708427477	Feature subsample rate by depth level in the first model.
colsample_bynode	0.711199296420151	Feature subsample rate by node in the first model.
max_delta_step	8.31416843780397	Maximum delta step for tree weight in the first model.
max_sample_parameter	0.281164079270148	Sample subsample rate in the first model.
max_cat_to_onehot	130.202618872442	Maximum number of categories for categorical feature not to converted into 1-hot encoding in the first model.
max_cat_threshold	23.4647910988851	Maximal number of categories for categorical feature to be binned together in a subcategory in the first model.
tree_depth_1	8.61000357690614	Maximal tree depth of second model.
num_of_trees_1	7616.97527188127	Number of boosting rounds of the second model.
learning_rate_1	0.004142858370815	Learning rate in the second model.
min_child_weight_1	41.2996759307232	Minimal weight for a child node to be split on the second model.
early_stopping_1	716.793533489261	Number of early stopping rounds in the second model.
xgb_gamma_1	7.29424607661297	XGB gamma regularization parameter in the second model.
xgb_alpha_1	1.25594467890179	XGB alpha regularization parameter in the second model.
xgb_lambda_1	3.36222942504589	XGB lambda regularization parameter in the second model.
colsample_bytree_1	0.443635792535816	Feature subsample rate by tree in the second model.
colsample_bylevel_1	0.73803361642637	Feature subsample rate by depth level in the second model.
colsample_bynode_1	0.514234438413612	Feature subsample rate by node in the second model.
max_delta_step_1	49.166518235291	Maximum delta step for tree weight in the second model.
max_sample_parameter_1	0.859932738222254	Sample subsample rate in the second model.
max_cat_to_onehot_1	293.577352301459	Maximum number of categories for categorical feature not to converted into 1-hot encoding in the second model.
max_cat_threshold_1	73.4674002393291	Maximal number of categories for categorical feature to be binned together in a subcategory in the second model.
