## Supplementary Table 2 for "StructGuy: Data leakage free prediction of functional effects of genetic variants"

0-35% Sequence identity bin		36-50% Sequence identity bin		51-95% Sequence identity bin		96-100% Sequence identity bin
Dataset name	Function type	Dataset name	Function type	Dataset name	Function type	Dataset name	Function type
A0A140D2T1_ZIKV_Sourisseau_2019	OrganismalFitness	ARGR_ECOLI_Tsuboyama_2023_1AOY	Stability	DN7A_SACS2_Tsuboyama_2023_1JIC	Stability	A4GRB6_PSEAI_Chen_2020	OrganismalFitness
A0A192B1T2_9HIV1_Haddox_2018	OrganismalFitness	CASP3_HUMAN_Roychowdhury_2020	Activity	HCP_LAMBD_Tsuboyama_2023_2L6Q	Stability	BLAT_ECOLX_Deng_2012	OrganismalFitness
A0A1I9GEU1_NEIME_Kennouche_2019	Activity	DNJA1_HUMAN_Tsuboyama_2023_2LO1	Stability	PITX2_HUMAN_Tsuboyama_2023_2L7M	Stability	BLAT_ECOLX_Firnberg_2014	OrganismalFitness
A0A247D711_LISMN_Stadelmann_2021	Activity	ILF3_HUMAN_Tsuboyama_2023_2L33	Stability	SQSTM_MOUSE_Tsuboyama_2023_2RRU	Stability	BLAT_ECOLX_Jacquier_2013	OrganismalFitness
A0A2Z5U3Z0_9INFA_Doud_2016	OrganismalFitness	NKX31_HUMAN_Tsuboyama_2023_2L9R	Stability	YAIA_ECOLI_Tsuboyama_2023_2KVT	Stability	BLAT_ECOLX_Stiffler_2015	OrganismalFitness
A0A2Z5U3Z0_9INFA_Wu_2014	OrganismalFitness	RL40A_YEAST_Mavor_2016	OrganismalFitness	YNZC_BACSU_Tsuboyama_2023_2JVD	Stability	CASP7_HUMAN_Roychowdhury_2020	Activity
A4_HUMAN_Seuma_2022	Stability	RL40A_YEAST_Roscoe_2013	OrganismalFitness			CBS_HUMAN_Sun_2020	OrganismalFitness
A4D664_9INFA_Soh_2019	OrganismalFitness	RL40A_YEAST_Roscoe_2014	Activity			CP2C9_HUMAN_Amorosi_2021_abundance	Expression
AACC1_PSEAI_Dandage_2018	OrganismalFitness					CP2C9_HUMAN_Amorosi_2021_activity	Binding
ACE2_HUMAN_Chan_2020	Binding					CSN4_MOUSE_Tsuboyama_2023_1UFM	Stability
ADRB2_HUMAN_Jones_2020	Activity					CUE1_YEAST_Tsuboyama_2023_2MYX	Stability
AICDA_HUMAN_Gajula_2014_3cycles	Activity					GDIA_HUMAN_Silverstein_2021	OrganismalFitness
AMFR_HUMAN_Tsuboyama_2023_4G3O	Stability					HEM3_HUMAN_Loggerenberg_2023	Activity
AMIE_PSEAE_Wrenbeck_2017	Activity					KCNE1_HUMAN_Muhammad_2023_expression	Expression
ANCSZ_Hobbs_2022	Activity					KCNE1_HUMAN_Muhammad_2023_function	Activity
B2L11_HUMAN_Dutta_2010_binding-Mcl-1	Binding					MET_HUMAN_Estevam_2023	Activity
BBC1_YEAST_Tsuboyama_2023_1TG0	Stability					MTHR_HUMAN_Weile_2021	OrganismalFitness
BCHB_CHLTE_Tsuboyama_2023_2KRU	Stability					NUD15_HUMAN_Suiter_2020	Expression
BRCA1_HUMAN_Findlay_2018	OrganismalFitness					NUSG_MYCTU_Tsuboyama_2023_2MI6	Stability
BRCA2_HUMAN_Erwood_2022_HEK293T	OrganismalFitness					P53_HUMAN_Giacomelli_2018_Null_Etoposide	OrganismalFitness
C6KNH7_9INFA_Lee_2018	OrganismalFitness					P53_HUMAN_Giacomelli_2018_Null_Nutlin	OrganismalFitness
CALM1_HUMAN_Weile_2017	OrganismalFitness					P53_HUMAN_Giacomelli_2018_WT_Nutlin	OrganismalFitness
CAPSD_AAV2S_Sinai_2021	OrganismalFitness					P53_HUMAN_Kotler_2018	OrganismalFitness
CAR11_HUMAN_Meitlis_2020_gof	OrganismalFitness					PRKN_HUMAN_Clausen_2023	Expression
CAR11_HUMAN_Meitlis_2020_lof	OrganismalFitness					R1AB_SARS2_Flynn_2022	OrganismalFitness
CAS9_STRP1_Spencer_2017_positive	Activity					RCRO_LAMBD_Tsuboyama_2023_1ORC	Stability
CATR_CHLRE_Tsuboyama_2023_2AMI	Stability					RPC1_BP434_Tsuboyama_2023_1R69	Stability
CBPA2_HUMAN_Tsuboyama_2023_1O6X	Stability					S22A1_HUMAN_Yee_2023_abundance	Expression
CBX4_HUMAN_Tsuboyama_2023_2K28	Stability					S22A1_HUMAN_Yee_2023_activity	Activity
CCDB_ECOLI_Adkar_2012	Activity					SPIKE_SARS2_Starr_2020_binding	Binding
CCDB_ECOLI_Tripathi_2016	OrganismalFitness					SPIKE_SARS2_Starr_2020_expression	Expression
CCR5_HUMAN_Gill_2023	Binding					SPTN1_CHICK_Tsuboyama_2023_1TUD	Stability
CD19_HUMAN_Klesmith_2019_FMC_singles	Binding					SRBS1_HUMAN_Tsuboyama_2023_2O2W	Stability
D7PM05_CLYGR_Somermeyer_2022	Activity					UBC9_HUMAN_Weile_2017	OrganismalFitness
DLG4_HUMAN_Faure_2021	OrganismalFitness					UBE4B_HUMAN_Tsuboyama_2023_3L1X	Stability
DLG4_RAT_McLaughlin_2012	Binding					VRPI_BPT7_Tsuboyama_2023_2WNM	Stability
DOCK1_MOUSE_Tsuboyama_2023_2M0Y	Stability
DYR_ECOLI_Nguyen_2023	OrganismalFitness
DYR_ECOLI_Thompson_2019	OrganismalFitness
ENV_HV1B9_DuenasDecamp_2016	OrganismalFitness
ENV_HV1BR_Haddox_2016	OrganismalFitness
ENVZ_ECOLI_Ghose_2023	Activity
EPHB2_HUMAN_Tsuboyama_2023_1F0M	Stability
ERBB2_HUMAN_Elazar_2016	Expression
ESTA_BACSU_Nutschel_2020	Stability
F7YBW8_MESOW_Ding_2023	OrganismalFitness
F7YBW8_MESOW_Aakre_2015	OrganismalFitness
FECA_ECOLI_Tsuboyama_2023_2D1U	Stability
FKBP3_HUMAN_Tsuboyama_2023_2KFV	Stability
GAL4_YEAST_Kitzman_2015	OrganismalFitness
GCN4_YEAST_Staller_2018	Binding
GFP_AEQVI_Sarkisyan_2016	Activity
GLPA_HUMAN_Elazar_2016	Expression
GRB2_HUMAN_Faure_2021	OrganismalFitness
HECD1_HUMAN_Tsuboyama_2023_3DKM	Stability
HIS7_YEAST_Pokusaeva_2019	OrganismalFitness
HMDH_HUMAN_Jiang_2019	OrganismalFitness
HSP82_YEAST_Cote-Hammarlof_2020_growth-H2O2	OrganismalFitness
HSP82_YEAST_Flynn_2019	OrganismalFitness
HSP82_YEAST_Mishra_2016	OrganismalFitness
HXK4_HUMAN_Gersing_2022_activity	OrganismalFitness
HXK4_HUMAN_Gersing_2023_abundance	Expression
I6TAH8_I68A0_Doud_2015	OrganismalFitness
IF1_ECOLI_Kelsic_2016	OrganismalFitness
ISDH_STAAW_Tsuboyama_2023_2LHR	Stability
KCNH2_HUMAN_Kozek_2020	Activity
KCNJ2_MOUSE_Coyote-Maestas_2022_function	Activity
KCNJ2_MOUSE_Coyote-Maestas_2022_surface	Expression
KKA2_KLEPN_Melnikov_2014	OrganismalFitness
LGK_LIPST_Klesmith_2015	Activity
LYAM1_HUMAN_Elazar_2016	Expression
MAFG_MOUSE_Tsuboyama_2023_1K1V	Stability
MBD11_ARATH_Tsuboyama_2023_6ACV	Stability
MK01_HUMAN_Brenan_2016	OrganismalFitness
MLAC_ECOLI_MacRae_2023	OrganismalFitness
MSH2_HUMAN_Jia_2020	OrganismalFitness
MTH3_HAEAE_RockahShmuel_2015	OrganismalFitness
MYO3_YEAST_Tsuboyama_2023_2BTT	Stability
NCAP_I34A1_Doud_2015	OrganismalFitness
NPC1_HUMAN_Erwood_2022_HEK293T	Activity
NPC1_HUMAN_Erwood_2022_RPE1	Activity
NRAM_I33A0_Jiang_2016	OrganismalFitness
NUSA_ECOLI_Tsuboyama_2023_1WCL	Stability
OBSCN_HUMAN_Tsuboyama_2023_1V1C	Stability
ODP2_GEOSE_Tsuboyama_2023_1W4G	Stability
OPSD_HUMAN_Wan_2019	Expression
OTC_HUMAN_Lo_2023	Activity
OTU7A_HUMAN_Tsuboyama_2023_2L2D	Stability
OXDA_RHOTO_Vanella_2023_activity	Activity
OXDA_RHOTO_Vanella_2023_expression	Expression
P84126_THETH_Chan_2017	OrganismalFitness
PA_I34A1_Wu_2015	OrganismalFitness
PABP_YEAST_Melamed_2013	OrganismalFitness
PAI1_HUMAN_Huttinger_2021	Activity
PHOT_CHLRE_Chen_2023	Activity
PIN1_HUMAN_Tsuboyama_2023_1I6C	Stability
PKN1_HUMAN_Tsuboyama_2023_1URF	Stability
POLG_CXB3N_Mattenberger_2021	OrganismalFitness
POLG_DEN26_Suphatrakul_2023	OrganismalFitness
POLG_HCVJF_Qi_2014	OrganismalFitness
POLG_PESV_Tsuboyama_2023_2MXD	Stability
PPARG_HUMAN_Majithia_2016	Activity
PPM1D_HUMAN_Miller_2022	OrganismalFitness
PR40A_HUMAN_Tsuboyama_2023_1UZC	Stability
PSAE_PICP2_Tsuboyama_2023_1PSE	Stability
PTEN_HUMAN_Matreyek_2021	Expression
PTEN_HUMAN_Mighell_2018	Activity
Q2N0S5_9HIV1_Haddox_2018	OrganismalFitness
Q53Z42_HUMAN_McShan_2019_binding-TAPBPR	Binding
Q53Z42_HUMAN_McShan_2019_expression	Expression
Q59976_STRSQ_Romero_2015	Activity
Q6WV12_9MAXI_Somermeyer_2022	Activity
Q837P4_ENTFA_Meier_2023	Activity
Q837P5_ENTFA_Meier_2023	Activity
Q8WTC7_9CNID_Somermeyer_2022	Activity
RAD_ANTMA_Tsuboyama_2023_2CJJ	Stability
RAF1_HUMAN_Zinkus-Boltz_2019	OrganismalFitness
RASH_HUMAN_Bandaru_2017	Activity
RASK_HUMAN_Weng_2022_abundance	Expression
RASK_HUMAN_Weng_2022_binding-DARPin_K55	Binding
RBP1_HUMAN_Tsuboyama_2023_2KWH	Stability
RCD1_ARATH_Tsuboyama_2023_5OAO	Stability
RD23A_HUMAN_Tsuboyama_2023_1IFY	Stability
RDRP_I33A0_Li_2023	OrganismalFitness
REV_HV1H2_Fernandes_2016	OrganismalFitness
RFAH_ECOLI_Tsuboyama_2023_2LCL	Stability
RL20_AQUAE_Tsuboyama_2023_1GYZ	Stability
RNC_ECOLI_Weeks_2023	Activity
RPC1_LAMBD_Li_2019_high-expression	Activity
RPC1_LAMBD_Li_2019_low-expression	Activity
RS15_GEOSE_Tsuboyama_2023_1A32	Stability
SAV1_MOUSE_Tsuboyama_2023_2YSB	Stability
SBI_STAAM_Tsuboyama_2023_2JVG	Stability
SC6A4_HUMAN_Young_2021	Activity
SCIN_STAAR_Tsuboyama_2023_2QFF	Stability
SCN5A_HUMAN_Glazer_2019	OrganismalFitness
SDA_BACSU_Tsuboyama_2023_1PV0	Stability
SERC_HUMAN_Xie_2023	OrganismalFitness
SHOC2_HUMAN_Kwon_2022	OrganismalFitness
SOX30_HUMAN_Tsuboyama_2023_7JJK	Stability
SPA_STAAU_Tsuboyama_2023_1LP1	Stability
SPG1_STRSG_Olson_2014	Binding
SPG1_STRSG_Wu_2016	Binding
SPG2_STRSG_Tsuboyama_2023_5UBS	Stability
SR43C_ARATH_Tsuboyama_2023_2N88	Stability
SRC_HUMAN_Ahler_2019	Activity
SRC_HUMAN_Chakraborty_2023_binding-DAS_25uM	Activity
SRC_HUMAN_Nguyen_2022	OrganismalFitness
SUMO1_HUMAN_Weile_2017	OrganismalFitness
SYUA_HUMAN_Newberry_2020	OrganismalFitness
TADBP_HUMAN_Bolognesi_2019	OrganismalFitness
TAT_HV1BR_Fernandes_2016	OrganismalFitness
TCRG1_MOUSE_Tsuboyama_2023_1E0L	Stability
THO1_YEAST_Tsuboyama_2023_2WQG	Stability
TNKS2_HUMAN_Tsuboyama_2023_5JRT	Stability
TPK1_HUMAN_Weile_2017	OrganismalFitness
TPMT_HUMAN_Matreyek_2018	Expression
TPOR_HUMAN_Bridgford_2020	OrganismalFitness
TRPC_SACS2_Chan_2017	OrganismalFitness
TRPC_THEMA_Chan_2017	OrganismalFitness
UBE4B_MOUSE_Starita_2013	Activity
UBR5_HUMAN_Tsuboyama_2023_1I2T	Stability
VG08_BPP22_Tsuboyama_2023_2GP8	Stability
VILI_CHICK_Tsuboyama_2023_1YU5	Stability
VKOR1_HUMAN_Chiasson_2020_abundance	Expression
VKOR1_HUMAN_Chiasson_2020_activity	Activity
YAP1_HUMAN_Araya_2012	Binding
